# A national crop wild relative checklist for Zimbabwe reveals edible crop wild relative diversity of regional and global importance

**DOI:** 10.1101/2025.07.04.663189

**Authors:** Kudakwashe Mutasa, Onismus Chipfunde, Christopher Chapano, Patience Chatukuta

**Affiliations:** National Herbarium and Botanic Garden, Department of Research and Specialist Services, Harare, Zimbabwe; National Plant Genetic Resources Institute, Department of Research and Specialist Services, Harare, Zimbabwe; Max Planck Institute for Biology Tübingen, Tübingen. Germany

## Abstract

Crop wild relatives (CWRs) are wild plant species genetically related to cultivated crops and represent vital reservoirs of genetic diversity for food security and agricultural resilience. Zimbabwe, with its five floristic regions, hosts substantial plant biodiversity, yet a comprehensive national inventory of its CWRs has been lacking. This study presents a desk-based assessment to develop a national checklist of Zimbabwean CWRs, applying a conceptual framework that evaluates edible CWRs in terms of taxonomic composition, use categories, biogeographic status, extinction risk, breeding potential, and vernacular nomenclature. An integrated approach combining floristic, ecological, and ethnobotanical data was employed to contextualize their utility in food systems and conservation.

Findings reveal that Zimbabwe harbors over 2,700 CWR taxa across more than 100 plant families and nearly 400 genera, related to approximately 260 cultivated crops. Documented uses span food, fodder, medicine, ornamental, and industrial applications, with edible uses comprising nearly 40% of taxa with recorded utility. Edible CWRs span 53 families, predominantly Orchidaceae, Poaceae, Fabaceae, Convolvulaceae, Lamiaceae, and Euphorbiaceae, and serve diverse dietary roles including vegetables, fruits, spices, herbs, cereals, oils, and beverages. Around 90% CWR are native, and one-third are regionally endemic, with the Eastern Highlands region identified as a biodiversity hotspot. Despite their significance, only 30% of edible CWRs have been assessed for extinction risk, and just 0.2% have documented confirmed or potential traits for crop improvement. Vernacular names were recorded in six local languages for 26% of edible taxa, highlighting significant cultural knowledge and integration into local food systems.

This study underscores the underutilized potential of edible CWRs in plant breeding and conservation planning. Their diversity, cultural embeddedness, and adaptive traits present significant opportunities for enhancing food security and advancing sustainable development in Zimbabwe and beyond. Strategic conservation and utilization of these genetic resources are urgently needed.
