## Supplementary Information 2 for "A national crop wild relative checklist for Zimbabwe reveals edible crop wild relative diversity of regional and global importance"

### Sheet: Sheet1
Supplementary Information 2
Table 1: Edible CWR taxa with potential/confirmed useful traits for breeding .
FAMILY	GENUS	SPECIES	SUBSPECIES	RELATED CROP	CONCEPT TYPE	CONCEPT LEVEL	BREEDING USE	VERNACULAR NAME
SOLANACEAE	Solanum	aculeatissimum	Jacq.	egg plant	TG, GP	Tertiary	Potential: Frost tolerance, fungal wilt resistance, powdery mildew resistance
RUBIACEAE	Coffea	racemosa	Lour	Coffee	TG, GP	Secondary	confirmed- leaf miner resistance; potential-leaf miner resistance
ROSACEAE	Prunus	cerasoides	D.Don	Cherry, Sweet cherry	GP	Tertiary	Confirmed: rootstock Potential: Powdery mildew resistance, root rot resistance
POACEAE	Pennisetum (Cenhrus)	purpureum (purpureus)	Schumach.	Pearl millet, Kikuyu grass, Bana grass	TG, GP	Secondary	Confirmed: Cytoplasmic male sterility, Fertility restoration genes, panicle length, days to maturity, dry matter yield	S = fufu (z), munyamhunga (x), murambamhunga (z), nepiya (k,ko,m,z), pfupfu (m), zinyabunga (z), zinyamhunga (z); N = ijele
POACEAE	Oryza	punctata	Steud.	oryza sativa, Oryza glaberrima	TG, GP	Secondary	Potential: drought tolerance, brown planthopper resistance, zigzag leafhopper resistance
POACEAE	Oryza	longistaminata	A. Chev & Roehr	Rice	TG, GP	Primary	Confirmed: Abiotic tolerance, yield improvement, bacterial blight resistance, grassy stuny resistance Potential: drought tolerance, heat tolerance
POACEAE	Oryza	barthii	A. Chev	Rice	TG, GP	Primary	Confirmed: Abiotic tolerance, yield improvement, bacterial blight resistance, grassy stuny resistance Potential: drought tolerance, heat tolerance
POACEAE	Avena	sterilis	L. subsp. Ludoviciana (Durieu) Gillet & Magne	Oats	TG, GP	Primary	confirmed- cold tolerance,yield improvement, crown rust resistance, stem rust resistance; potential-barley yellow dwarf virus resistance, crown rust resistance, powdery mildew resistance, septoria blight resistance, smut resistancee, stem rust resistance
POACEAE	Avena	fatua	L.	Oats	TG, GP	Primary	confirmed-drought tolerance; potential-yield improvement, barley yellow dwarf virus resistance, crown rust resistance,powdery mildew resistnce, septoria blight resistance, smut resistance, stem rust resistance
POACEAE	Avena	byzantina	K. Koch	Oats	TG, GP		Primary confirmed-crown rust resistance;potential-drought tolerence,powdery mildew resistance
OLEACEAE	Olea	europaea	L. subsp. cuspid ata (G. Don.) Cif.	Olea europaea subsp. europaea	GP	Secondary	Confirmed-Rootstock improvement; Potential-seed fatty acid content	S = mupfungo (m), mupfuri (m); N = umguma, umnquma; K = mutoba
FABACEAE-PAPILIONOIDEAE	Lupinus	pubescens	Benth.	Lupins	GP	Secondary	Confirmed- gene transfer
FABACEAE-PAPILIONOIDEAE	Vicia	sativa	L. var. angustifolia L.	broad beans, horse beans, vetches	GP	Primary	potential- ascochyta blight, broomrape,and rust resistance
FABACEAE-PAPILIONOIDEAE	Cajanus	cajan	(L.) Millsp.	pigeon pea	TG, GP	1A, Secondary	Confirmed: plant height, seed weight, Phytophthora blight resistance, Pod borer resistance, Sterility mosaic virus resistance, leistogamy, cytoplasmic male sterility, gene transfer, seed protein content, Aluminium tolerance, Cold tolerance, drought tolerance, heat tolerance, soil salinity tolerance, waterlogging tolerance, biomass, seeds per pod, cyst nematode resistance, pod fly resistance, pod …
FABACEAE-PAPILIONOIDEAE	Phaseolus	lunatus	L.	sugar beans	TG, GP	Primary	Potential: cold tolerance, drought tolerance
CUCURBITACEAE	Lagenaria	breviflora	(Benth.) Roberty	watermelon	TG		Confirmed: rootstock Potential: Drought tolerance, root knot nematode resistance, watermelon bud necrosis virus resistance, whitefly resistance
CONVOLVULACEAE	Ipomoea	purpurea	(L.) Roth	sweet potato	GP	Tertiary	confirmed- gene transfer; potential-sweet potato stem nematode resistance, sweet potato virus
BRASSICACEAE	Brassica	rapa	L.	Turnip	GP	Secondary, Tertiary	Confirmed: seed weight,seed spersiliqua,yeild improvement, Alternaria blight resistance, Alternaria leaf spot resistance, Aphid resistance, Blackleg resistance, Erwiniasoft rot resistance, Sclerotinia resistance, white rust resistance, Cytoplasmic male sterility, Days to flowering, Seed fatty acid composition	S = tanapi (k, ko, m, z), tanipi (k, ko, m, z)
BRASSICACEAE	Brassica	juncea	(L.) Czern. & Coss	Ethiopian cabbage, rape,	GP	Secondary, Tertiary	Confirmed: Cytoplasmic male sterility,gene transfer; Potential: drought tolerance, Blackleg resistance	S = ndakupuka (k, z), tsunga (z); N = umbhida
ASTERACEAE	Lactuca	serriola	L. Lettuce	Lettuce	GP, TG	Primary	Potential-leaf miner resistance
ASPARAGACEAE	Asparagus	virgatus	Baker	Asparagus	GP, TG		Gene transfer;fungal disease resistance	T = mutandamayoba
ASPARAGACEAE	Asparagus	densiflorus	(Kunth) Jessop	Asparagus	GP	Tertiary	Confirmed;potential	T = mutandamayoba
ASPARAGACEAE	Asparagus	virgatus	Baker	Asparagus	GP	Tertiary	Confirmed;potential	T = mutandamayoba
